# Kinesin-3 mediated axonal delivery of presynaptic neurexin stabilizes dendritic spines and postsynaptic components

**DOI:** 10.1101/2021.05.11.443328

**Authors:** Devyn Oliver, Shankar Ramachandran, Alison Philbrook, Christopher M. Lambert, Ken C. Q. Nguyen, David H. Hall, Michael M. Francis

## Abstract

The functional properties of neural circuits are defined by the patterns of synaptic connections between their partnering neurons, but the mechanisms that stabilize circuit connectivity are poorly understood. We systemically examined this question at synapses onto newly characterized dendritic spines of *C. elegans* GABAergic motor neurons. We show that the presynaptic adhesion protein, neurexin/NRX-1, is required for stabilization of postsynaptic structure. We find that early postsynaptic developmental events proceed without a strict requirement for synaptic activity and are not disrupted by deletion of neurexin/*nrx-1*. However, in the absence of presynaptic NRX-1, dendritic spines and receptor clusters become destabilized and collapse prior to adulthood. We demonstrate that kinesin-3/UNC-104 delivers NRX-1 to presynaptic terminals and show that ongoing delivery is required for postsynaptic maintenance in mature animals. By defining the dynamics and temporal order of synapse formation events *in vivo*, we describe a mechanism for stabilizing mature circuit connectivity through neurexin-based adhesion.
