## Supplemental File 1 for "Kinesin-3 mediated axonal delivery of presynaptic neurexin stabilizes dendritic spines and postsynaptic components"

### Sheet: Sheet1
	Supplementary file 1 Strain list
	Strain name	Genotype	Description	Plasmid (concentration)	Figure
	IZ1464	ufIs128	DD-specific transcriptional reporter (red)	Pflp-13::mCherry (pAP31 @50 ng/mL)	1A, B, S2.2, S2.3, S3.1, 4
	IZ2727	ufIs172; ufIs128	DD-specific F-actin (green) & DD-specific transcriptional reporter (red)	Pflp-13::GFP::UtrCH (pPNYL183 @50 ng/mL); Pflp-13::mCherry (pAP31 @50 ng/mL)	1, 2, S2.4
	IZ3566	ufEx1419; ufEx1454	DD-specific tubulin (green) & DD-specific F-actin (red)	Pflp-13::GFP::TBA-1 (pDO61 @50 ng/mL); Pflp-13::mCherry::UtrCH (pCL87 @50 ng/mL)	1F-H, S1.2
	IZ3537	ufEx1491; ufIs157	DD-specific GCaMP6f (red) & cholinergic expression of Chrimson	Pflp-13::myrGCaMP6f::SL2::mCherry (pDO69@50 ng/mL); Pacr-2::Chrimson (pRB2 @50 ng/mL)	1I-K, S3.2
	IZ3910	unc-17(e113); ufEx1491; ufIs157	DD-specific GCaMP6f (red) & cholinergic expression of Chrimson	Pflp-13::myrGCaMP6f::SL2::mCherry (pDO69@50 ng/mL); Pacr-2::Chrimson (pRB2 @50 ng/mL)	1I-K, S3.2
	IZ1905	ufIs126	DD-specific ACR-12::GFP expression	Pflp-13::ACR-12::GFP (pCL32 @150 ng/mL)	Table 1, S1.4, S3.1, 4
	IZ3243	ufEx1314; ufIs128	DD-specific Golgi marker (green) & DD-specific transcriptional reporter (red)	Pflp-13::AMAN-2::GFP (pDO47 @50 ng/mL) & Pflp-13::mCherry (pAP31 @50ng/mL)	S1.4
	IZ2801	ufIs151; ufIs170	DD-specific mitochondria reporter (green) & DD-specific transcriptional reporter (red)	Pflp-13::pre-Su9::GFP (pAP102 @50 ng/mL) & Pflp-13::mCherry (pAP31 @50ng/mL)	S1.4
	IZ3654	ufEx1511; ufIs175	DD-specific ER marker (red) & DD-specific transcriptional reporter (green)	Pflp-13::RFP::TRAM-1 (pDO59 @50 ng/mL) & Pflp-13::myrGFP (pAP168 @30 ng/mL)	S1.4
	IZ3973	ufEx1679; ufIs128	cholinergic specific CLA-1 reporter (green) & DD-specific transcriptional reporter (red)	Punc17b::novo2GFP::CLA-1 (pSR58 @30 ng/mL) & Pflp-13::mCherry (pAP31 @50 ng/mL)	2
	IZ3998	ufEx1684; ufIs128	cholinergic specific expression of SNB-1 (green) & DD-specific transcriptional reporter (red)	Pacr-5::SNB-1::GFP (pAP264 @25ng/mL) & Pflp-13::mCherry (pAP31 @50 ng/mL)	2, S2.1
	IZ3404	acr-12(ok367); ufIs92; ufIs128	GABA-specific ACR-12 expression (VD and DD) (green) & DD-specific transcriptional reporter (red)	Punc-47::ACR-12::GFP (pHP7); Pflp-13::mCherry (pAP31 @50 ng/mL)	2, S2.1
	IZ4285	ufEx1823: ufIs128	cholinergic specific transcriptional reporter (green) & DD-specific transcriptional reporter (red)	Pacr-5::GFP (pDO45 @30 ng/mL) & Pflp-13::mCherry (pAP31 @50 ng/mL)	S2.1
	IZ4150	ufIs126; ufEx1454	DD-specific F-actin expression (red) & DD-specific ACR-12 (green)	Pflp-13::ACR-12::GFP (pCL32 @150 ng/mL); Pflp-13::mCherry::UtrCH (pCL87 @50 ng/mL)	2
	IZ3105	ufIs175	DD-specific transcriptional reporter (green)	Pflp-13::myrGFP (pAP168 @ 30ng/mL)	S2.3, 3, S3.1, S3.3, S3.4, 4, 5
	IZ4126	lev-10(wd116); juIs463; ufIs170	cholinergic-specific expression of LEV-10 (green) & DD-specific transcriptional reporter (red)	Pflp-13::GFP1-10; Pflp-13::mCherry (pAP31 @ 50ng/mL)	S2.3
	IZ4057	ufEx1704; ufIs128	cholinergic-specific expression of NRX-1 (green) & DD-specific transcriptional reporter (red)	Punc17b::NRX-1::GFP (pAP112 @50ng/mL); & Pflp-13::mCherry (pAP31 @50 ng/mL)	3
	IZ3881	nrx-1(wy778); ufIs175	DD-specific transcriptional reporter (green)	Pflp-13::myrGFP (PAP168 @ 30ng/mL)	3, S3.4, 4
	IZ2098	nrx-1(wy778); acr-12(ok367); wdIs950	GABA-specific ACR-12 expression (VD and DD) (green)	Punc-47::ACR-12::GFP (pHP7 @ 50 ng/mL)	3
	IZ2323	ufEx788; ufIs128	DD-specific actin (green) & DD-specific transcriptional reporter (red)	Pflp-13::GFP::UtrCH (pPNYL183@50 ng/uL); Pflp-13::mCherry (pAP31 @ 50ng/mL)	3
	IZ4105	nrx-1(wy778); ufEx788; ufIs128	DD-specific actin (green) & DD-specific transcriptional reporter (red)	Pflp-13::GFP::UtrCH (pPNYL183@50 ng/uL); Pflp-13::mCherry (pAP31 @50ng/mL)	3
	IZ3619	acr-2(ok1887); ufIs128	DD-specific transcriptional reporter (red)	Pflp-13::mCherry (pAP31 @50 ng/mL)	S3.1
	IZ3745	unc-2(e55); ufIs128	DD-specific transcriptional reporter (red)	Pflp-13::mCherry (pAP31 @50 ng/mL)	S3.1
	IZ3253	unc-13(e51); ufIs128	DD-specific transcriptional reporter (red)	Pflp-13::mCherry (pAP31 @50 ng/mL)	S3.1
	IZ1717	unc-17(e113); ufIs128	DD-specific transcriptional reporter (red)	Pflp-13::mCherry (pAP31 @50 ng/mL)	S3.1
	IZ3355	unc-18(e234); ufIs128	DD-specific transcriptional reporter (red)	Pflp-13::mCherry (pAP31 @50 ng/mL)	S3.1
	IZ3649	unc-31(e928); ufIs175	DD-specific transcriptional reporter (green)	Pflp-13::myrGFP (PAP168 @ 30ng/uL)	S3.1
	IZ4000	acr-2(n2420); ufIs128	DD-specific transcriptional reporter (red)	Pflp-13::mCherry (pAP31 @50 ng/mL)	S3.1
	IZ3610	unc-2(zf35); ufIs128	DD-specific transcriptional reporter (red)	Pflp-13::mCherry (pAP31 @50 ng/mL)	S3.1
	IZ2229	acr-2(ok1887); ufIs126	DD-specific ACR-12::GFP expression	Pflp-13::ACR-12::GFP (pCL32@ 150ng/mL)	S3.1
	IZ3750	unc-2(e55); ufIs126	DD-specific ACR-12::GFP expression	Pflp-13::ACR-12::GFP (pCL32@ 150ng/mL)	S3.1
	IZ1768	unc-13(e51); ufIs126	DD-specific ACR-12::GFP expression	Pflp-13::ACR-12::GFP (pCL32@ 150ng/mL)	S3.1
	IZ1678	unc-17(e113); ufIs126	DD-specific ACR-12::GFP expression	Pflp-13::ACR-12::GFP (pCL32@ 150ng/mL)	S3.1
	IZ3815	unc-18(e234); ufIs126	DD-specific ACR-12::GFP expression	Pflp-13::ACR-12::GFP (pCL32@ 150ng/mL)	S3.1
	IZ3773	unc-31(e928); ufIs126	DD-specific ACR-12::GFP expression	Pflp-13::ACR-12::GFP (pCL32@ 150ng/mL)	S3.1
	IZ3760	unc-43(e408); ufIs126	DD-specific ACR-12::GFP expression	Pflp-13::ACR-12::GFP (pCL32@ 150ng/mL)	S3.1
	IZ3758	acr-2(n2420); ufIs126	DD-specific ACR-12::GFP expression	Pflp-13::ACR-12::GFP (pCL32@ 150ng/mL)	S3.1
	IZ1898	unc-2(zf35); ufIs126	DD-specific ACR-12::GFP expression	Pflp-13::ACR-12::GFP (pCL32@ 150ng/mL)	S3.1
	IZ3759	unc-43(n498); ufIs126	DD-specific ACR-12::GFP expression	Pflp-13::ACR-12::GFP (pCL32@ 150ng/mL)	S3.1
	IZ4166	acr-16(ok789); ufEx1491; ufIs157	DD-specific GCaMP6f (red) & cholinergic expression of Chrimson	Pflp-13::myrGCaMP6f::SL2::mCherry (pDO69@50 ng/mL); Pacr-2::Chrimson (pRB2@50 ng/mL)	S3.2
	IZ3999	acr-12(ok367); ufEx1491; ufIs157	DD-specific GCaMP6f (red) & cholinergic expression of Chrimson	Pflp-13::myrGCaMP6f::SL2::mCherry (pDO69@50 ng/mL); Pacr-2::Chrimson (pRB2@50 ng/mL)	S3.2
	IZ3978	nrx-1(wy778); ufEx1491; ufIs157	DD-specific GCaMP6f (red) & cholinergic expression of Chrimson	Pflp-13::myrGCaMP6f::SL2::mCherry (pDO69@50 ng/mL); Pacr-2::Chrimson (pRB2@50 ng/mL)	S3.2
	IZ4134	nrx-1(nu485); ufEx1491; ufIs157	DD-specific GCaMP6f (red) & cholinergic expression of Chrimson	Pflp-13::myrGCaMP6f::SL2::mCherry (pDO69@50 ng/mL); Pacr-2::Chrimson (pRB2@50 ng/mL)	S3.2
	IZ4147	nrx-1(ok1649); ufEx1491; ufIs157	DD-specific GCaMP6f (red) & cholinergic expression of Chrimson	Pflp-13::myrGCaMP6f::SL2::mCherry (pDO69@50 ng/mL); Pacr-2::Chrimson (pRB2@50 ng/mL)	S3.2
	PHX3578	nrx-1(syb3578)	endogenous knock-in GFP into C-terminus of nrx-1 (green)	CRISPR/Cas-9 GFP endogenous knock-in	4, S4.2, 5
	IZ4254	unc-104(e1265); nrx-1(syb3578)	endogenous knock-in GFP into C-terminus of nrx-1 (green)	CRISPR/Cas-9 GFP endogenous knock-in	4, S4.2
	IZ2359	ufEx847	cholinergic-specific expression of NRX-1 (green)	Punc-129::NRX-1::GFP (pAP120 @ 50 ng/mL)	4, S4.2, S4.3, S4.4
	IZ3940	unc-104(e1265); ufEx847	cholinergic-specific expression of NRX-1 (green)	Punc-129::NRX-1::GFP (pAP120 @ 50 ng/mL)	4, S4.2
	IZ4120	unc-104(e1265); ufEx847; ufEx1691	cholinergic-specific expression of NRX-1 (green) & cholinergic specific of UNC-104cDNA	Punc-129::NRX-1::GFP (pAP120 @ 50 ng/mL); Punc-17b::UNC-104cDNA::mCherry (pDO126 @30 ng/mL)	4, S4.2
	IZ4039	ufEx1679	cholinergic-specific CLA-1 expression (green)	Punc-17b::CLA-1::GFP (pSR58 @ 30 ng/mL)	4, S4.5
	IZ4023	unc-104(e1265); ufEx1679	cholinergic-specific CLA-1 expression (green)	Punc-17b::CLA-1::GFP (pSR58 @ 30 ng/mL)	4
	KP5445	nuIs165	cholinergic-specific UNC-10 expression (green)	Punc-129::UNC-10::GFP	4, S4.5
	IZ4148	unc-104(e1265); nuIs165	cholinergic-specific UNC-10 expression (green)	Punc-129::UNC-10::GFP	4
	IZ4128	ufEx1741	cholinergic-specific ELKS-1 expression (red)	Punc-129::mCherry::ELKS-1 (pDO156 @ 30ng/mL)	4, S4.5
	IZ4271	unc-104(e1265); ufEx1741	cholinergic-specific ELKS-1 expression (red)	Punc-129::mCherry::ELKS-1 (pDO156 @ 30ng/mL)	4
	IZ3997	unc-104(e1265); ufIs175	DD-specific transcriptional reporter (green)	Pflp-13::myrGFP (pAP168 @ 30ng/mL)	4
	IZ4017	unc-104(e1265); ufIs126	DD-specific ACR-12 expression (green)	Pflp-13::ACR-12::GFP (pCL32@ 150ng/mL)	4
	IZ4005	unc-104(e1265); ufIs126; ufEx1686	endogenous unc-104 expressionDD-specific ACR-12::GFP expression	Punc-104::UNC-104cDNA::mCherry (pLL48@ 30ng/mL); Pflp-13::ACR-12::GFP (pCL32@ 150ng/mL)	4
	IZ4010	unc-104(e1265); ufIs126; ufEx1687	DD-specific ACR-12::GFP expression	Punc-104::UNC-104cDNA::mCherry (pLL48@ 30ng/mL); Pflp-13::ACR-12::GFP (pCL32@ 150ng/mL)	4
	IZ4061	unc-104(e1265); ufIs126; ufEx1708	DD-specific ACR-12::GFP expression	Punc-104::UNC-104cDNA::mCherry (pLL48@ 30ng/mL); Pflp-13::ACR-12::GFP (pCL32@ 150ng/mL)	4
	IZ4064	unc-104(e1265); ufIs126; ufEx1709	DD-specific ACR-12::GFP expression	Punc-104::UNC-104cDNA::mCherry (pLL48@ 30ng/mL); Pflp-13::ACR-12::GFP (pCL32@ 150ng/mL)	4
	IZ4068	unc-104(e1265); ufIs175; ufEx1711	DD-specific transcriptional reporter (green)	Punc-104::UNC-104cDNA::mCherry (pLL48@ 30ng/mL); Pflp-13::myrGFP (pAP168 @ 30ng/mL)	4
	IZ4065	unc-104(e1265); ufIs175; ufEx1710	DD-specific transcriptional reporter (green)	Punc-104::UNC-104cDNA::mCherry (pLL48@ 30ng/mL); Pflp-13::myrGFP (pAP168 @ 30ng/mL)	4
	IZ4031	unc-104(e1265); ufIs175; ufEx1692	DD-specific transcriptional reporter (green)	Punc-104::UNC-104cDNA::mCherry (pLL48@ 30ng/mL); Pflp-13::myrGFP (pAP168 @ 30ng/mL)	4
	IZ4114	unc-104(e1265); ufIs126; ufEx1732	DD-specific ACR-12::GFP expression	Punc-47::UNC-104cDNA::mCherry(pDO134 @30ng/mL); Pflp-13::ACR-12::GFP (pCL32@ 150ng/mL)	4
	IZ4096	unc-104(e1265); ufIs126; ufEx1725	DD-specific ACR-12::GFP expression	Punc-47::UNC-104cDNA::mCherry(pDO134 @30ng/mL); Pflp-13::ACR-12::GFP (pCL32@ 150ng/mL)	4
	IZ4191	unc-104(e1265); ufIs126; ufEx1776	DD-specific ACR-12::GFP expression	Punc-47::UNC-104cDNA::mCherry(pDO134 @30ng/mL); Pflp-13::ACR-12::GFP (pCL32@ 150ng/mL)	4
	IZ4025	unc-104(e1265); ufIs175; ufEx1689	DD-specific transcriptional reporter (green)	Punc-47::UNC-104cDNA::mCherry(pDO134 @30ng/mL); Pflp-13::myrGFP (pAP168 @ 30ng/mL)	4
	IZ4027	unc-104(e1265); ufIs175; ufEx1690	DD-specific transcriptional reporter (green)	Punc-47::UNC-104cDNA::mCherry(pDO134 @30ng/mL); Pflp-13::myrGFP (pAP168 @ 30ng/mL)	4
	IZ34124	unc-104(e1265); ufIs175; ufEx1738	DD-specific transcriptional reporter (green)	Punc-47::UNC-104cDNA::mCherry(pDO134 @30ng/mL); Pflp-13::myrGFP (pAP168 @ 30ng/mL)	4
	IZ4195	unc-104(e1265); ufIs175; ufEx1777	DD-specific transcriptional reporter (green)	Punc-47::UNC-104cDNA::mCherry(pDO134 @30ng/mL); Pflp-13::myrGFP (pAP168 @ 30ng/mL)	4
	IZ4024	unc-104(e1265); ufIs126; ufEx1688	DD-specific ACR-12::GFP expression	Punc-17b::UNC-104cDNA::mCherry (pDO126 @30ng/ml); Pflp-13::ACR-12::GFP (pCL32@ 150ng/mL)	4
	IZ4149	unc-104(e1265); ufIs126; ufEx1751	DD-specific ACR-12::GFP expression	Punc-17b::UNC-104cDNA::mCherry (pDO126 @30ng/ml); Pflp-13::ACR-12::GFP (pCL32@ 150ng/mL)	4
	IZ4072	unc-104(e1265); ufIs126; ufEx1712	DD-specific ACR-12::GFP expression	Punc-17b::UNC-104cDNA::mCherry (pDO126 @30ng/ml); Pflp-13::ACR-12::GFP (pCL32@ 150ng/mL)	4
	IZ4328	unc-104(e1265); ufIs126; ufEx1845	DD-specific ACR-12::GFP expression	Punc-17b::UNC-104cDNA::mCherry (pDO126 @30ng/ml); Pflp-13::ACR-12::GFP (pCL32@ 150ng/mL)	4
	IZ44028	unc-104(e1265); ufIs175; ufEx1691	DD-specific transcriptional reporter (green)	Punc-17b::UNC-104cDNA::mCherry (pDO126 @30ng/ml); Pflp-13::myrGFP (pAP168 @ 30ng/mL)	4
	IZ4090	unc-104(e1265); ufIs175; ufEx1721	DD-specific transcriptional reporter (green)	Punc-17b::UNC-104cDNA::mCherry (pDO126 @30ng/ml); Pflp-13::myrGFP (pAP168 @ 30ng/mL)	4
	IZ4300	unc-104(e1265); ufIs175; ufEx1831	DD-specific transcriptional reporter (green)	Punc-17b::UNC-104cDNA::mCherry (pDO126 @30ng/ml); Pflp-13::myrGFP (pAP168 @ 30ng/mL)	4
	IZ4086	unc-104(e1265); ufIs126; ufEx1720	DD-specific ACR-12::GFP expression	Pmyo-3::UNC-104cDNA::mCherry (pDO136@ 30ng/mL); Pflp-13::ACR-12::GFP (pCL32 @150ng/mL)	4
	IZ4121	unc-104(e1265); ufIs126; ufEx1737	DD-specific ACR-12::GFP expression	Pmyo-3::UNC-104cDNA::mCherry (pDO136@ 30ng/mL); Pflp-13::ACR-12::GFP (pCL32 @150ng/mL)	4
	IZ4197	unc-104(e1265); ufIs126; ufEx1779	DD-specific ACR-12::GFP expression	Pmyo-3::UNC-104cDNA::mCherry (pDO136@ 30ng/mL); Pflp-13::ACR-12::GFP (pCL32 @150ng/mL)	4
	IZ4185	unc-104(e1265); ufIs175; ufEx1771	DD-specific transcriptional reporter (green)	Pmyo-3::UNC-104cDNA::mCherry (pDO136@ 30ng/mL); Pflp-13::myrGFP (pAP168 @ 30ng/mL)	4
	IZ4196	unc-104(e1265); ufIs175; ufEx1778	DD-specific transcriptional reporter (green)	Pmyo-3::UNC-104cDNA::mCherry (pDO136@ 30ng/mL); Pflp-13::myrGFP (pAP168 @ 30ng/mL)	4
	IZ4310	unc-104(e1265); ufIs175; ufEx1837	DD-specific transcriptional reporter (green)	Pmyo-3::UNC-104cDNA::mCherry (pDO136@ 30ng/mL); Pflp-13::myrGFP (pAP168 @ 30ng/mL)	4
	IZ3609	tag-80/cla-1(ok937); ufIs175	DD-specific transcriptional reporter (green)	Pflp-13::myrGFP (pAP168 @ 30ng/mL)	4
	IZ3304	unc-10(md1117); ufIs128	DD-specific transcriptional reporter (red)	Pflp-13::mCherry (pAP31 @50 ng/mL)	4
	IZ3527	elks-1(ok2762); ufIs128	DD-specific transcriptional reporter (red)	Pflp-13::mCherry (pAP31 @50 ng/mL)	4
	IZ975	ufIs63	cholinergic-specific RAB-3 (red)	Pacr-2::mCherry::RAB-3 (pPRB47)	S4.1
	IZ3943	unc-104(e1264); ufIs63	cholinergic-specific RAB-3 (red)	Pacr-2::mCherry::RAB-3 (pPRB47)	S4.1
	IZ4022	unc-116(e2310); ufEx847	cholinergic-specific expression of NRX-1 (green)	Punc-129::NRX-1::GFP (pAP120 @ 50ng/mL)	S4.3
	IZ4230	ufEx1729; ufEx847	cholinergic-specific expression of NRX-1 (green) & cholinergic specific of UNC-104cDNA (red)	Punc-129::UNC-104cDNA::mCherry (pDO130 @ 80ng/mL); Punc-129::NRX-1::GFP (pAP120 @ 50ng/mL)	S4.4
	IZ3996	ufEx1683	cholinergic-specific expression of synaptic vesicles (SNB-1) (green)	Punc-129::SNB-1::GFP (pAP214 @30 ng/mL)	S4.5
	IZ4018	nrx-1(wy778); ufEx1679	cholinergic-specific CLA-1 expression (green)	Punc-17b::CLA-1::GFP (pSR58 @ 30ng/mL)	S4.5
	IZ4019	nrx-1(wy778); nuIs165	cholinergic-specific UNC-10 expression (green)	Punc-129::UNC-10::GFP	S4.5
	IZ4136	nrx-1(wy778); ufEx1741	cholinergic-specific ELKS-1 expression (red)	Punc-129::mCherry::ELKS-1 (pDO156 @ 30ng/mL)	S4.5
	IZ4259	unc-104(ce7821); nrx-1(syb3578)	endogenous knock-in GFP into C-terminus of nrx-1	CRISPR/Cas-9 GFP knock-in	5, S5.1
	IZ4085	unc-104(ce7821); ufIs175	DD-specific transcriptional reporter (green)	Pflp-13::myrGFP (PAP168 @ 30ng/mL)	5, S5.1
